# Translatomic database of cortical astroglia across male and female mouse development reveals two distinct developmental phenotypes

**DOI:** 10.1101/681684

**Authors:** Gareth M. Rurak, Stephanie Simard, François Charih, Amanda Van Geel, John Stead, Barbara Woodside, James R. Green, Gianfilippo Coppola, Natalina Salmaso

**Affiliations:** Department of Neuroscience, Carleton University, Ottawa, Ontario; Child Study Center, Yale University; Concordia University, Montreal, Quebec; Department of Systems and Computer Engineering, Carleton University, Ottawa, Ontario

**Author notes:** co-corresponding authors, **Authors for Correspondence**: Natalina Salmaso Carleton University, 1125 Colonel By Drive, Ottawa, Ontario, K1S 5B6, Canada, Gianfilippo Coppola, Yale University, 333 Cedar st, New Haven, CT 06511, USA.

## Abstract

Astroglial cells are emerging as key players in the development and homeostatic maintenance of neurons and neuronal networks. Astroglial cell functions are critical to neuronal migration and maturation, myelination, and synapse dynamics, however little is known about astroglial phenotypic changes over development. Furthermore, astroglial cells express steroid hormone receptors and show rapid responses to hormonal manipulations, however, despite important sex differences in telencephalic regions such as the cortex and hippocampus few studies have examined sex differences in astroglial cells in development and outside of the hypothalamus and amygdala. To phenotype cortical astroglial cells across postnatal development while considering potential sex differences, we used translating ribosome affinity purification together with RNA sequencing (TRAPseq) and immunohistochemistry to phenotype the entire astroglial translatome in males and females at key developmental time points: P1, P4, P7, P14, P35 and in adulthood. Overall, we found two distinct astroglial phenotypes between early (P1-P7) and late development (P14-Adult). We also noted that although astroglia show few basal sex differences in adulthood, they show significant sex differences in developmental gene expression patterns, with peak sex differences observed at P7. At least part of the sex differences observed at P7 appear to be due to males reaching a more mature astroglial phenotype earlier than females. Together, these data clearly delineate and phenotype astroglia across development and identify sex differences in astroglial developmental programs. Importantly, these developmental sex differences could have an impact on the construction and maintenance of neuronal networks and potential developmental windows of vulnerability to neurologic and psychiatric disease.
