## Supplementary material for "Translatomic database of cortical astroglia across male and female mouse development reveals two distinct developmental phenotypes": Supp Table 6 QC

### Sheet: Tab a
Sample	Read Length	Fragment Length Mean	Fragment Length StdDev	Mapped Unique	Mapped Pairs	Chimeric Pairs	Split Reads	Mapped Unique Rate of Total	Transcripts Detected	Genes Detected	Expression Profiling Efficiency	Exonic Rate	Intergenic Rate	Intronic Rate	Intragenic Rate	Num. Gaps	Mean Per Base Cov.	3' Norm	Gap %	End 2 Mismatch Rate	Base Mismatch Rate	End 1 % Sense	End 2 % Sense	End 1 Mismatch Rate	Mean CV	Cumul. Gap Length	End 2 Sense	End 1 Antisense	End 1 Sense	No. Covered 5'	End 2 Mapping Rate	Mapping Rate	5' Norm	End 2 Antisense	End 1 Mapping Rate	Total Purity Filtered Reads Sequenced
Sample_12F1-1_010	76	145	201	54082927	26022507	958862	11335898	0.9065	75680	20163	0.795279	0.877307	0.0539058	0.0682715	0.945579	1150	48.712	0.667527	0.0896122	0.00182912	0.00169215	49.8171	49.9963	0.00155839	0.690523	176685	11387253	11665403	11580364	769	0.895756	0.9065	0.268007	11388951	0.917244	59661262
Sample_13MA-2_011	76	146	203	55658613	26738169	1211157	10961562	0.897047	74925	20175	0.768271	0.856445	0.0660233	0.0769939	0.933439	1210	47.171	0.648013	0.0776162	0.00203904	0.00184388	49.8116	49.9026	0.00165298	0.700109	159083	11593446	11897447	11808119	758	0.887161	0.897047	0.255958	11638723	0.906933	62046496
Sample_15M14-2_012	76	151	207	56989919	27409185	1139213	11181339	0.909093	77584	21472	0.775887	0.853474	0.0645693	0.0814277	0.934902	1159	46.2595	0.675104	0.0745279	0.0018685	0.00169754	49.6997	49.8926	0.00153085	0.756253	148281	11945518	12323203	12176058	805	0.89761	0.909093	0.255441	11996943	0.920576	62688788
Sample_16M7-2_013	76	152	202	57339651	27619530	1051874	11666317	0.911052	77573	21158	0.790493	0.867671	0.0562441	0.0755443	0.943215	1150	49.6511	0.623842	0.06542	0.00180638	0.00168384	49.819	49.9568	0.00156379	0.70331	134020	12081116	12358810	12269649	766	0.901676	0.911052	0.239136	12102002	0.920427	62937878
Sample_17M4-2_014	76	163	212	58686741	28457029	555864	12899630	0.939248	77675	21075	0.853612	0.908825	0.0402116	0.0504526	0.959277	1223	54.5559	0.681039	0.0826378	0.00167602	0.00152167	49.72	50.0924	0.00137084	0.705409	163813	12722037	13044864	12899568	776	0.928378	0.939248	0.2459	12675125	0.950119	62482666
Sample_18M1-2_015	76	173	234	62148146	30153943	732134	13699746	0.932192	76684	20730	0.838818	0.899834	0.0439843	0.0557496	0.955583	1183	57.3299	0.616571	0.0767402	0.00167716	0.00153737	49.8893	50.1018	0.00140036	0.701215	141860	13320586	13567124	13507174	792	0.92281	0.932192	0.24888	13266476	0.941575	66668794
Sample_19FA-2_016	76	121	178	47034850	22430059	1294806	8647382	0.872772	74592	20147	0.719317	0.824174	0.0769519	0.0984012	0.922576	1265	36.5202	0.762087	0.0868281	0.00200116	0.00186619	49.7315	49.8452	0.00173482	0.75982	164191	9600947	9912191	9806283	737	0.860976	0.872772	0.264799	9660581	0.884568	53891308
Sample_1MA-1_001	76	150	204	53035473	25776060	730713	10889496	0.920479	74993	20087	0.826694	0.898112	0.0440937	0.0572664	0.955379	1142	47.8007	0.682528	0.0794135	0.0013804	0.00125328	49.924	50.0678	0.00112813	0.701949	161825	11373798	11529701	11494689	732	0.913333	0.920479	0.214728	11343001	0.927625	57617230
Sample_21F14-2_018	76	130	185	50226530	23997032	1140626	9511408	0.881698	76778	21002	0.737806	0.836801	0.068149	0.0944843	0.931286	1154	39.2051	0.704048	0.0659503	0.00186811	0.00169687	49.6361	49.8637	0.00153038	0.74551	132409	10403261	10765068	10609489	763	0.869332	0.881698	0.256813	10460147	0.894063	56965712
Sample_23F4-2_019	76	137	190	54448570	25718653	1948609	10692468	0.854859	75069	20375	0.706473	0.82642	0.0828891	0.0903307	0.916751	1089	42.5233	0.691956	0.0890907	0.00202823	0.00183911	49.372	49.8521	0.00165763	0.713561	161619	10966140	11526145	11240185	770	0.83722	0.854859	0.267668	11031207	0.872498	63693042
Sample_25MA-3_020	76	128	164	51842266	24614102	1110365	9124321	0.870517	77655	21332	0.699297	0.803313	0.0614206	0.134613	0.937926	1163	40.0938	0.707167	0.0623944	0.00190687	0.0017032	49.625	50.0239	0.00150633	0.747456	129017	10647877	11015210	10851191	759	0.855767	0.870517	0.285822	10637697	0.885268	59553410
Sample_26M35-3_021	76	136	160	53760561	25811940	2109612	9773604	0.913346	78919	21842	0.770045	0.843104	0.0507666	0.105364	0.948468	1129	44.8659	0.642028	0.0509067	0.00172984	0.0015337	49.6105	50.0579	0.00134351	0.703091	114442	11479300	11870269	11686749	780	0.899285	0.913346	0.221375	11452748	0.927407	58861096
Sample_27M14-3_022	76	158	176	60895584	29348536	851509	10739038	0.913937	79328	22253	0.756803	0.828069	0.0532461	0.118015	0.946084	1085	49.6601	0.720315	0.0557598	0.00177036	0.00160128	49.7113	49.9593	0.0014367	0.703999	118484	12940504	13334606	13181496	828	0.901615	0.913937	0.266101	12961613	0.926259	66629962
Sample_28M7-3_023	76	176	189	61809053	29541499	637388	9537902	0.861267	77468	21752	0.719924	0.83589	0.0667292	0.0968975	0.932787	1081	46.4153	0.913254	0.0629846	0.00166749	0.00145496	49.1556	50.0301	0.00125108	0.814138	135381	12901692	13566895	13116278	754	0.843371	0.861267	0.247436	12886186	0.879164	71765242
Sample_29M4-3_024	76	168	201	60315210	29126868	881862	12002234	0.916261	77174	20741	0.817602	0.892324	0.0493535	0.0576811	0.950006	1051	54.6726	0.621307	0.0703549	0.00178146	0.00154879	49.6591	50.0521	0.00132211	0.695796	145899	12938690	13316490	13136142	815	0.90431	0.916261	0.264041	12911735	0.928212	65827554
Sample_2M35-1_002	76	171	228	58914653	28645500	820612	12021641	0.915022	74909	19993	0.817045	0.892923	0.0448632	0.0617502	0.954673	1071	52.0232	0.69494	0.0826278	0.00138979	0.00123219	49.9938	50.028	0.00107687	0.69721	165643	12605579	12768008	12764819	769	0.908333	0.915022	0.239361	12591479	0.921712	64386014
Sample_30M1-3_001	76	135	158	52773830	25163938	511605	10467693	0.913954	77255	21051	0.813683	0.890289	0.0429754	0.0660846	0.956373	1228	47.9125	0.699201	0.0620111	0.00228287	0.00224372	49.7156	50.1708	0.0022045	0.686717	131376	11651592	11631276	11499729	788	0.914701	0.913954	0.261455	11572254	0.913207	57742326
Sample_31FA-3_002	76	167	194	60201407	29091827	898518	11061545	0.917977	77281	21084	0.794228	0.865193	0.0524821	0.0816244	0.946818	1227	52.0134	0.692784	0.0698932	0.00150046	0.00140435	49.7991	50.0119	0.00131024	0.737711	149338	12850331	13139741	13034593	793	0.908357	0.917977	0.254837	12844191	0.927597	65580514
Sample_32F35-3_003	76	142	167	53481366	25832545	743275	9816370	0.918093	78464	21519	0.775191	0.844349	0.0497335	0.105165	0.949514	1046	44.7887	0.698463	0.0491418	0.00145751	0.00138844	49.8098	50.0526	0.00132085	0.680557	104818	11430758	11678778	11590241	786	0.908116	0.918093	0.274227	11406748	0.928069	58252686
Sample_33F14-3_004	76	143	187	53783336	25969759	1017653	10000081	0.914063	77726	21344	0.773654	0.846391	0.0589905	0.0939966	0.940387	1219	45.1797	0.685281	0.0645671	0.00149582	0.00144248	49.758	49.939	0.0013901	0.743304	131817	11394090	11651220	11539000	781	0.905751	0.914063	0.313761	11421916	0.922375	58839850
Sample_34F7-3_005	76	151	166	58247396	28179717	2635370	10621077	0.927433	79029	21836	0.798909	0.86142	0.0467146	0.0911378	0.952558	1130	49.9957	0.726235	0.0569544	0.001481	0.00139216	49.7712	50.1	0.00130535	0.704764	117500	12563117	12857657	12740528	816	0.916706	0.927433	0.262696	12512985	0.93816	62804974
Sample_35F4-3_006	76	168	198	61159333	29689118	741918	11277487	0.929813	78856	21796	0.79456	0.854537	0.0469226	0.0979457	0.952483	1164	50.9336	0.61978	0.0563815	0.00138755	0.001334	49.839	50.087	0.00128135	0.699886	121682	13191342	13410295	13324233	784	0.921853	0.929813	0.228402	13145505	0.937773	65775954
Sample_36F1-3_007	76	179	200	62846875	30628377	567825	11849831	0.942389	79080	21958	0.81931	0.869396	0.0426413	0.0873974	0.956794	1135	55.2099	0.707815	0.0520679	0.00133804	0.00126933	49.8583	50.1558	0.00120176	0.696448	110056	13686676	13892305	13813805	808	0.934566	0.942389	0.241843	13601667	0.950213	66688878
Sample_37MA-4_008	76	159	202	59454007	28495313	1570947	11262334	0.880366	73643	19892	0.746077	0.847462	0.0729835	0.079115	0.926577	1174	50.0049	0.753503	0.094955	0.0016635	0.00159085	49.6951	49.8215	0.00151985	0.79264	184045	12282002	12649107	12495776	734	0.870236	0.880366	0.252898	12369998	0.890496	67533286
Sample_39M14-4_009	76	98	143	51009695	22881590	4100774	6375569	0.738939	61941	17615	0.46671	0.631594	0.149428	0.218783	0.850378	2174	25.3063	0.880755	0.207165	0.00264956	0.00255346	49.0372	49.2413	0.00246313	1.13708	418480	8517047	9270843	8920561	595	0.716044	0.738939	0.217576	8779494	0.761833	69031006
Sample_3M14-1_003	76	171	228	56596557	27696707	469062	11900748	0.942447	75140	20214	0.86214	0.914788	0.0378968	0.0468287	0.961617	1052	52.2623	0.626557	0.0840636	0.00122592	0.0011091	49.9246	50.0643	0.000993844	0.696123	164181	12315751	12468945	12431370	787	0.936096	0.942447	0.263084	12284130	0.948799	60052752
Sample_40M7-4_010	76	155	203	70536708	30961173	1834250	13691272	0.787928	58814	16611	0.661118	0.839059	0.0666439	0.0938802	0.932939	1388	59.502	0.691461	0.175418	0.00348283	0.00364362	49.6475	50.0177	0.00381896	0.851098	337198	15157097	13935297	13740198	707	0.822014	0.787928	0.225154	15146364	0.753842	89521746
Sample_41M4-4_011	76	141	194	63187555	28114401	1506390	12762466	0.82538	76743	20974	0.708491	0.858382	0.0655274	0.0756328	0.934014	1004	52.6502	0.660044	0.0776274	0.00361513	0.0036476	49.7287	49.9327	0.00368271	0.723303	149773	13791056	12815381	12677034	792	0.85755	0.82538	0.291923	13828241	0.793209	76555764
Sample_42M1-4_012	76	174	226	75434512	33538996	2081329	15034981	0.824561	76245	20850	0.710299	0.861426	0.0655948	0.0725744	0.934001	1047	64.1497	0.712435	0.0875274	0.0032598	0.00348583	49.6185	49.9931	0.00373154	0.786083	177609	16523558	15284767	15053266	783	0.858942	0.824561	0.26459	16528125	0.790181	91484398
Sample_43FA-4_013	76	168	219	75413869	33110911	2109221	14317712	0.785136	71479	19856	0.653612	0.832482	0.0712569	0.0958765	0.928359	1226	56.1478	0.795372	0.109332	0.00344533	0.00364728	49.4527	49.8934	0.00386506	0.942515	214690	16091207	15030234	14704745	743	0.814763	0.785136	0.210956	16159993	0.755509	96051970
Sample_44F35-4_014	76	169	225	77803710	34163839	2538597	14289475	0.783919	75556	20695	0.635313	0.810431	0.0770678	0.112056	0.922488	1135	59.3681	0.700259	0.0917802	0.00346864	0.00369669	49.6637	49.9222	0.00394376	0.786202	178815	16383698	15177635	14974806	773	0.815309	0.783919	0.21431	16434759	0.752529	99249664
Sample_45F14-4_015	76	147	199	71752653	31151086	4258611	12849593	0.783131	74405	20393	0.628375	0.802388	0.0852816	0.111895	0.914283	1185	53.6877	0.669196	0.093617	0.00360193	0.00382949	49.49	49.836	0.00407502	0.817645	192644	15087347	14107181	13822284	776	0.812876	0.783131	0.209953	15186660	0.753385	91622832
Sample_46F7-4_016	76	168	227	73424569	32714297	2087888	14738039	0.832189	77381	21261	0.719067	0.864067	0.0601172	0.0752995	0.939367	1026	62.4283	0.675832	0.0789887	0.00332542	0.00354362	49.7296	49.9862	0.00378023	0.746074	154147	16136444	14925610	14765038	808	0.865886	0.832189	0.275091	16145376	0.798492	88230634
Sample_47F4-4_018	76	118	169	57387411	24773901	3507990	10826377	0.781384	72762	19903	0.640214	0.819333	0.0765096	0.103783	0.923117	1146	45.1513	0.781598	0.104857	0.00362163	0.00381317	49.2462	50.0237	0.00401582	0.820069	188447	12064083	11474116	11133271	747	0.803435	0.781384	0.329268	12052671	0.759333	73443330
Sample_48F1-4_019	76	109	151	41159210	19596781	1067959	6886797	0.812283	41240	12533	0.67315	0.828714	0.0763194	0.0945997	0.923313	1888	53.7286	0.704731	0.318763	0.001841	0.00167195	49.641	49.9036	0.00150695	0.908188	628503	8268104	8521430	8399946	581	0.802411	0.812283	0.186743	8300056	0.822155	50671026
Sample_4M7-1_004	76	142	195	49319371	24032474	552017	10251512	0.927468	75323	20108	0.837517	0.903014	0.0415991	0.0548735	0.957888	1076	45.7259	0.684258	0.0840611	0.00127231	0.00115283	49.9293	50.0708	0.00103514	0.682324	165812	10627788	10771288	10740894	760	0.920501	0.927468	0.24765	10597719	0.934435	53176348
Sample_5M4-1_005	76	193	228	61395614	30115820	357043	13525431	0.954261	76792	20632	0.883509	0.925858	0.0325573	0.0410946	0.966952	1170	59.764	0.676872	0.0906607	0.00117335	0.00103738	49.9031	50.1166	0.000903435	0.693456	171604	13474340	13657857	13605040	784	0.947117	0.954261	0.214108	13411615	0.961404	64338414
Sample_61MA-6_020	76	144	191	52766959	25364330	850002	10647560	0.863573	71941	19532	0.757324	0.876965	0.0516438	0.0710229	0.947988	1119	45.0623	0.772423	0.0913612	0.0015619	0.0014165	49.7	50.0695	0.00127471	0.75616	180765	11072543	11353364	11217927	749	0.852686	0.863573	0.206535	11041818	0.87446	61103044
Sample_62M35-6_021	76	138	170	50211323	24098899	1361605	9406532	0.904763	75077	20451	0.792543	0.875968	0.0570639	0.0665093	0.942477	1233	43.3795	0.720476	0.0817851	0.00161339	0.00144171	49.5709	50.0465	0.00127491	0.757355	165150	10572381	10931718	10745701	737	0.891722	0.904763	0.254258	10552721	0.917803	55496688
Sample_63M14-6_022	76	130	165	47333552	22725107	988434	8717790	0.89693	75373	20552	0.773313	0.862177	0.0582641	0.0790708	0.941248	1248	40.4916	0.760561	0.0779331	0.00167487	0.00151932	49.7073	50.0575	0.00136774	0.746997	157792	9875232	10139878	10021860	758	0.885348	0.89693	0.268334	9852548	0.908512	52772856
Sample_64M7-6_023	76	217	241	65578629	31558522	1332418	10340511	0.881404	72605	20436	0.744186	0.844319	0.0737137	0.0815183	0.925837	1213	52.3132	0.858888	0.0946772	0.0016427	0.00143445	49.5479	49.9407	0.00123176	0.930248	202680	13532902	13992397	13741646	720	0.869504	0.881404	0.233113	13565051	0.893305	74402426
Sample_66M1-6_024	76	91	101	44404063	19790560	4898131	2345116	0.752638	52443	15663	0.38575	0.51253	0.185876	0.301455	0.813986	2983	17.2833	1.12011	0.398286	0.00305811	0.00282136	49.0071	48.5827	0.00259812	1.39302	942222	6489812	7165930	6886882	416	0.730546	0.752638	0.294192	6868465	0.774729	58997922
Sample_67FA-6_001	76	262	307	84962434	40289582	2742936	12112653	0.868259	68753	19091	0.697751	0.803622	0.0858449	0.11011	0.913732	1305	59.8849	0.873492	0.118551	0.00184223	0.00171701	49.5453	49.7548	0.00159522	0.954788	256949	16853655	17482536	17167399	738	0.856211	0.868259	0.257022	17019805	0.880307	97853826
Sample_68F35-6_002	76	131	156	52878240	24894842	2565092	6383365	0.849629	63929	18200	0.629991	0.74149	0.118531	0.139596	0.881085	1882	32.9231	0.927147	0.204043	0.00206432	0.00188675	49.4508	49.5851	0.00171452	1.10316	462559	9967716	10425189	10198641	618	0.836663	0.849629	0.220471	10134517	0.862595	62236860
Sample_69F14-6_003	76	234	241	72224458	34188952	3073735	10257974	0.87966	74147	20778	0.696044	0.791265	0.0942662	0.1141	0.905365	1418	51.911	0.947238	0.0816955	0.00168654	0.00158877	49.2389	49.8967	0.00149464	0.994004	172130	14171170	14852389	14406986	717	0.862937	0.87966	0.235915	14229876	0.896382	82104984
Sample_6M1-1_006	76	179	222	59977774	29270801	595457	12543984	0.93164	76240	20417	0.840129	0.901774	0.0417097	0.0560947	0.957869	1127	55.0044	0.693503	0.0792773	0.00127109	0.00115144	49.9787	50.0992	0.00103347	0.696614	165176	12948966	13094645	13083470	759	0.925049	0.93164	0.267213	12897678	0.93823	64378708
Sample_70F7-6_004	76	181	212	62490562	30284117	1335631	12290607	0.924347	76833	20901	0.824322	0.891788	0.0521413	0.0554728	0.947261	1120	55.5672	0.752087	0.0672297	0.00141511	0.00130627	49.7357	50.0024	0.0011995	0.744807	135710	13369003	13668338	13524575	783	0.915451	0.924347	0.224906	13367704	0.933242	67605096
Sample_71F4-6_005	76	159	184	56022190	27182645	752818	11296581	0.92437	74983	20114	0.83255	0.900667	0.0453462	0.0534161	0.954083	1094	51.7112	0.721665	0.0777137	0.00142944	0.00129643	49.7748	50.0324	0.00116589	0.717083	150397	12075502	12326677	12216151	764	0.915722	0.92437	0.264222	12059877	0.933018	60605800
Sample_72F1-6_006	76	185	213	61869888	30003131	941467	11749018	0.924686	77367	21135	0.820119	0.886916	0.0518731	0.0607237	0.94764	1013	53.3395	0.744132	0.0640685	0.0014443	0.00133512	49.8152	50.0016	0.00122779	0.694769	129335	13133761	13383177	13284609	755	0.916841	0.924686	0.23568	13132944	0.932531	66909068
Sample_7FA-1_007	76	152	201	53086018	25798760	568299	10665111	0.914217	74899	20187	0.815995	0.892561	0.0441793	0.0627691	0.95533	1111	45.7077	0.675974	0.078195	0.00129873	0.00116639	49.9	50.0637	0.00103637	0.712754	151196	11370570	11558491	11512368	759	0.906117	0.914217	0.280281	11341636	0.922318	58067176
Sample_8F35-1_008	76	162	199	59896708	28836078	1386348	10161475	0.870886	76552	21029	0.705672	0.810292	0.0735337	0.115673	0.925965	1075	44.4082	0.788518	0.0642476	0.00149473	0.00137458	49.9177	49.8328	0.00125627	0.723842	133658	12351745	12583900	12542529	770	0.864159	0.870886	0.255736	12434638	0.877613	68776738
Sample_9F14-1_009	76	144	204	52599287	25367668	787569	10985932	0.920019	74381	20063	0.815123	0.885984	0.0498318	0.0636936	0.949678	1181	45.9759	0.711989	0.0891444	0.00182946	0.00164607	49.7641	50.0265	0.00146716	0.755965	166737	11162087	11452896	11345335	744	0.908646	0.920019	0.239068	11150265	0.931392	57171940
Sample_GR_1_094_099	76	134	190	49463416	23958184	928490	10269625	0.938606	71292	18606	0.822294	0.87608	0.045833	0.0775958	0.953676	1108	44.126	0.695452	0.0981327	0.0015228	0.00146587	49.7207	50.1535	0.00140995	0.703447	179535	10478603	10650580	10532265	751	0.930246	0.938606	0.258721	10414457	0.946966	52698788
Sample_GR_2_082_111	76	131	183	48539057	23623415	872416	9968629	0.946849	71884	18879	0.827631	0.874089	0.0467127	0.0787091	0.952798	1101	42.0789	0.701026	0.108432	0.00157537	0.00144539	49.7968	50.1061	0.00131692	0.733093	209822	10339849	10463303	10378582	751	0.941306	0.946849	0.244044	10296070	0.952392	51263762
Sample_GR_3_070_123	76	125	157	45486408	22056146	881509	7487876	0.909123	64682	17895	0.768954	0.84582	0.0649253	0.0887217	0.934542	1345	37.7002	0.841621	0.158803	0.00149525	0.00140906	49.6442	50.2269	0.00132429	0.907653	325898	9539722	9684444	9547598	663	0.901535	0.909123	0.24793	9453538	0.91671	50033302
Sample_GR_4_058_135	76	139	167	50299074	24562265	632702	9945905	0.955631	74586	19619	0.855097	0.894798	0.0392537	0.0652783	0.960077	1156	46.1804	0.738831	0.084246	0.00138975	0.00128544	49.695	50.3116	0.00118249	0.718075	175670	10987713	11103328	10968700	745	0.949367	0.955631	0.246412	10851614	0.961895	52634408
Sample_GR_5_046_147	76	127	162	47954042	23275493	951109	9099148	0.942071	72368	18817	0.80885	0.858587	0.0479813	0.0927773	0.951365	1065	42.1658	0.706844	0.0835588	0.00150203	0.00139538	49.7425	50.2581	0.00129023	0.708949	177229	10169739	10283131	10177771	729	0.935426	0.942071	0.246043	10065297	0.948716	50902788
Sample_GR_6_034_159	76	137	154	50626218	24664960	662561	9580774	0.951709	73585	19303	0.840822	0.883486	0.043021	0.0727896	0.956276	1122	45.2697	0.735597	0.0925816	0.00154967	0.00141572	49.6897	50.3454	0.00128382	0.738947	183206	10973291	11107105	10970095	719	0.944373	0.951709	0.260686	10822734	0.959046	53195036
Sample_GR_7_022_171	76	135	150	49415672	24168456	544355	9904716	0.958097	73272	19116	0.858155	0.895687	0.0373629	0.0661483	0.961835	1221	43.9193	0.655695	0.0774348	0.00133287	0.00124776	49.6498	50.374	0.00116361	0.682149	177142	10893745	10989036	10836158	733	0.952674	0.958097	0.231898	10731984	0.96352	51576898
Sample_GR_8_010_183	76	143	180	50805392	24804221	586274	10156086	0.954275	75031	20031	0.859993	0.9012	0.0404462	0.0577274	0.958928	1130	44.9439	0.7194	0.0767433	0.00132409	0.00124286	49.7146	50.3699	0.00116293	0.716539	158957	11084046	11218741	11091386	748	0.946582	0.954275	0.225286	10921239	0.961967	53239792
Sample	Read Length	Fragment Length Mean	Fragment Length StdDev	Mapped Unique	Mapped Pairs	Chimeric Pairs	Split Reads	Mapped Unique Rate of Total	Transcripts Detected	Genes Detected	Expression Profiling Efficiency	Exonic Rate	Intergenic Rate	Intronic Rate	Intragenic Rate	Num. Gaps	Mean Per Base Cov.	3' Norm	Gap %	End 2 Mismatch Rate	Base Mismatch Rate	End 1 % Sense	End 2 % Sense	End 1 Mismatch Rate	Mean CV	Cumul. Gap Length	End 2 Sense	End 1 Antisense	End 1 Sense	No. Covered 5'	End 2 Mapping Rate	Mapping Rate	5' Norm	End 2 Antisense	End 1 Mapping Rate	Total Purity Filtered Reads Sequenced
