## Supplementary material for "Translatomic database of cortical astroglia across male and female mouse development reveals two distinct developmental phenotypes": Supp Data File 2

### Sheet: Tab a
FvsM.P1					FvsM.P4					FvsM.P7					FvsM.P14					FvsM.P35					FvsM.Adult					Y.FvsM					A.FvsM					FvsM
ENSG	GeneSym	log2FC	FDR		ENSG	GeneSym	log2FC	FDR		ENSG	GeneSym	log2FC	FDR		ENSG	GeneSym	log2FC	FDR		ENSG	GeneSym	log2FC	FDR		ENSG	GeneSym	log2FC	FDR		ENSG	GeneSym	log2FC	FDR		ENSG	GeneSym	log2FC	FDR		ENSG	GeneSym	log2FC	FDR
ENSMUSG00000069045	Ddx3y	-10.7973	1.46688e-76		ENSMUSG00000069049	Eif2s3y	-2.96241	2.21265e-09		ENSMUSG00000069045	Ddx3y	-5.25478	2.60442e-31		ENSMUSG00000069045	Ddx3y	-9.99182	1.34848e-104		ENSMUSG00000069045	Ddx3y	-9.48326	8.1496e-48		ENSMUSG00000069045	Ddx3y	-4.77673	1.07022e-41		ENSMUSG00000069045	Ddx3y	-17.4453	4.47472e-108		ENSMUSG00000069045	Ddx3y	-24.2518	9.08209e-174		ENSMUSG00000069045	Ddx3y	-41.6971	4.11786e-296
ENSMUSG00000069049	Eif2s3y	-11.4727	2.30966e-55		ENSMUSG00000075014	Gm10800	3.14383	0.000100572		ENSMUSG00000032517	Mobp	-2.52523	2.46652e-20		ENSMUSG00000069049	Eif2s3y	-10.9017	3.82988e-70		ENSMUSG00000069049	Eif2s3y	-6.05808	2.61011e-21		ENSMUSG00000069049	Eif2s3y	-4.52243	6.88996e-24		ENSMUSG00000069049	Eif2s3y	-18.714	3.61562e-82		ENSMUSG00000069049	Eif2s3y	-21.4822	1.12199e-102		ENSMUSG00000069049	Eif2s3y	-40.1963	3.15579e-191
ENSMUSG00000086503	Xist	6.23522	1.73227e-28		ENSMUSG00000019232	Etnppl	-2.60968	0.00152845		ENSMUSG00000069049	Eif2s3y	-4.27893	1.36866e-14		ENSMUSG00000086503	Xist	7.3257	1.46983e-47		ENSMUSG00000068457	Uty	-8.06616	1.14812e-10		ENSMUSG00000086503	Xist	3.62872	6.95281e-13		ENSMUSG00000086503	Xist	10.2704	6.00849e-39		ENSMUSG00000068457	Uty	-23.8104	6.60163e-50		ENSMUSG00000086503	Xist	21.6888	1.04309e-89
ENSMUSG00000056673	Kdm5d	-18.4102	2.62911e-25		ENSMUSG00000095280	Gm21738	3.19573	0.00650265		ENSMUSG00000019232	Etnppl	-3.29545	7.09977e-14		ENSMUSG00000068457	Uty	-11.0709	6.87726e-32		ENSMUSG00000056673	Kdm5d	-7.44946	5.85098e-10		ENSMUSG00000068457	Uty	-4.67336	7.26528e-11		ENSMUSG00000056673	Kdm5d	-24.1761	2.99391e-34		ENSMUSG00000086503	Xist	11.4183	2.22594e-47		ENSMUSG00000068457	Uty	-39.3956	3.24594e-85
ENSMUSG00000068457	Uty	-10.0759	7.63893e-22							ENSMUSG00000086503	Xist	3.02502	5.71176e-13		ENSMUSG00000056673	Kdm5d	-6.57921	4.97935e-22		ENSMUSG00000047139	Cd24a	-1.56564	0.0097589		ENSMUSG00000056673	Kdm5d	-4.57152	8.84817e-09		ENSMUSG00000068457	Uty	-15.5852	9.5784e-30		ENSMUSG00000056673	Kdm5d	-18.6002	8.31069e-39		ENSMUSG00000056673	Kdm5d	-42.7763	1.03172e-81
ENSMUSG00000019232	Etnppl	5.56152	3.19247e-14							ENSMUSG00000034974	Dapk3	1.85533	6.1976e-10		ENSMUSG00000061808	Ttr	2.29274	5.38555e-18		ENSMUSG00000032346	Ooep	-4.54324	0.0211646		ENSMUSG00000038112	AW551984	1.92035	4.19487e-06		ENSMUSG00000032487	Ptgs2	-14.4189	2.76595e-06		ENSMUSG00000036913	Trim67	-2.83292	1.62963e-05		ENSMUSG00000032487	Ptgs2	-13.7904	0.00078443
ENSMUSG00000094800	Gm9780	1.73525	0.000479332							ENSMUSG00000095280	Gm21738	5.04769	7.45993e-08		ENSMUSG00000018012	Rac3	-1.60376	9.234e-08		ENSMUSG00000031786	Drc7	-3.74172	0.0235378		ENSMUSG00000046179	E2f8	-6.86362	3.6178e-05		ENSMUSG00000032517	Mobp	-3.24515	2.76595e-06		ENSMUSG00000061808	Ttr	2.99679	0.000123952		ENSMUSG00000036915	Kirrel2	-5.89695	0.00290213
ENSMUSG00000027261	Hao1	-7.36994	0.000952075							ENSMUSG00000052135	Foxo6	1.68623	7.67393e-08		ENSMUSG00000036913	Trim67	-1.6544	1.19773e-07		ENSMUSG00000053198	Prx	-4.62941	0.0257382		ENSMUSG00000023034	Nr4a1	-1.28448	0.00132246		ENSMUSG00000095280	Gm21738	7.95243	1.15214e-05		ENSMUSG00000047139	Cd24a	-2.44373	0.000490227		ENSMUSG00000034855	Cxcl10	12.5098	0.00776795
ENSMUSG00000072680	Tmem254c	1.34572	0.00226666							ENSMUSG00000104415	Gm37069	-4.57523	2.55937e-07		ENSMUSG00000051378	Kif18b	-4.48512	5.79587e-07		ENSMUSG00000039977	Ccdc67	-6.01164	0.0262442		ENSMUSG00000020897	Aurkb	2.24499	0.00228757		ENSMUSG00000036915	Kirrel2	-5.13659	0.000198089		ENSMUSG00000094800	Gm9780	-2.97138	0.000618574		ENSMUSG00000069053	Uba1y	-21.9101	0.0131629
ENSMUSG00000086555	Gm13446	4.83342	0.00271041							ENSMUSG00000092072	Gm4540	1.62734	2.55937e-07		ENSMUSG00000027715	Ccna2	-1.75722	6.12379e-07		ENSMUSG00000036913	Trim67	-1.45662	0.0313475		ENSMUSG00000025056	Nr0b1	7.43569	0.00240514		ENSMUSG00000054293	A630033H20Rik	18.529	0.00136971		ENSMUSG00000020871	Dlx4	-6.84463	0.000618574		ENSMUSG00000095280	Gm21738	8.66594	0.0140435
ENSMUSG00000032487	Ptgs2	-8.75044	0.00274686							ENSMUSG00000068457	Uty	-4.33029	2.87989e-07		ENSMUSG00000024501	Dpysl3	-1.59576	9.86538e-07		ENSMUSG00000021175	Cdca7l	3.82139	0.0317136		ENSMUSG00000048540	Nhlh2	6.07534	0.00260625		ENSMUSG00000061808	Ttr	-2.46729	0.0018716		ENSMUSG00000031285	Dcx	-2.30687	0.00175322		ENSMUSG00000099876	Gm29650	-20.8402	0.0140435
ENSMUSG00000029797	Sspo	-8.54699	0.00360224							ENSMUSG00000045246	Kcng4	-2.4099	3.89805e-07		ENSMUSG00000022372	Sla	-1.43527	2.76141e-06		ENSMUSG00000071551	Akr1c19	-6.70379	0.0327441		ENSMUSG00000027833	Shox2	8.55361	0.00317393		ENSMUSG00000075014	Gm10800	5.18029	0.00265185		ENSMUSG00000031628	Casp3	-2.18156	0.00260452		ENSMUSG00000020734	Grin2c	-3.11993	0.0227664
ENSMUSG00000026424	Gpr37l1	1.30395	0.0061461							ENSMUSG00000056673	Kdm5d	-4.62465	3.89805e-07		ENSMUSG00000032291	Crabp1	-2.09474	2.89386e-06		ENSMUSG00000106450	Gm43018	8.63268	0.0405997		ENSMUSG00000021250	Fos	-1.20516	0.00464978		ENSMUSG00000037843	Vstm2l	2.13126	0.0103947		ENSMUSG00000024501	Dpysl3	-2.35198	0.00260452		ENSMUSG00000075014	Gm10800	6.45584	0.0332865
ENSMUSG00000053025	Sv2b	1.35282	0.00654841							ENSMUSG00000075014	Gm10800	3.56169	4.33867e-07		ENSMUSG00000031285	Dcx	-1.44351	7.22825e-06		ENSMUSG00000097863	1010001B22Rik	-3.62023	0.0430157		ENSMUSG00000047507	Baiap3	2.06346	0.00632413		ENSMUSG00000086034	Gm15201	7.89238	0.0103947		ENSMUSG00000063446	Plppr1	-3.85006	0.00293785		ENSMUSG00000030278	Cidec	-15.2214	0.0332865
ENSMUSG00000037095	Lrg1	-6.26189	0.0103452							ENSMUSG00000084235	Gm15421	1.57019	4.33867e-07		ENSMUSG00000024552	Slc14a2	-2.21122	7.41915e-06							ENSMUSG00000030641	Ddias	3.03999	0.00936209		ENSMUSG00000073940	Hbb-bt	1.98889	0.0103947		ENSMUSG00000027331	Knstrn	-3.01532	0.00358774		ENSMUSG00000037095	Lrg1	-9.26881	0.0332865
ENSMUSG00000030616	Sytl2	1.43122	0.0187624							ENSMUSG00000028458	Tesk1	1.50044	1.23752e-06		ENSMUSG00000005447	Pafah1b3	-1.33474	2.13526e-05							ENSMUSG00000020871	Dlx4	-3.57113	0.00981851		ENSMUSG00000022602	Arc	-2.06188	0.0119715		ENSMUSG00000106450	Gm43018	12.6466	0.00374735		ENSMUSG00000024670	Cd6	12.2566	0.0451982
ENSMUSG00000021508	Cxcl14	1.20607	0.0193565							ENSMUSG00000069227	Gprin1	1.48507	1.34414e-06		ENSMUSG00000029168	Dpysl5	-1.34717	3.84151e-05							ENSMUSG00000026621	Marc1	4.78011	0.021558		ENSMUSG00000054871	Tmem158	1.94771	0.0149391		ENSMUSG00000020773	Trim47	-2.28418	0.00873078
ENSMUSG00000036585	Fgf1	1.17858	0.026548							ENSMUSG00000034863	Ano8	2.22524	1.9707e-06		ENSMUSG00000040794	C1qtnf4	-1.3138	0.000142461							ENSMUSG00000015981	Stk32c	1.06265	0.0217139		ENSMUSG00000045246	Kcng4	-3.45417	0.0184346		ENSMUSG00000034883	Lrr1	-9.045	0.00955726
ENSMUSG00000029368	Alb	-9.24576	0.0401076							ENSMUSG00000039221	Rpl22l1	1.47288	2.25029e-06		ENSMUSG00000020897	Aurkb	-1.95408	0.000250365							ENSMUSG00000027932	Slc27a3	2.30925	0.0294755		ENSMUSG00000029797	Sspo	-11.6193	0.0189693		ENSMUSG00000032218	Ccnb2	-3.60996	0.0129998
ENSMUSG00000047904	Sstr2	-2.1054	0.0489774							ENSMUSG00000078784	1810022K09Rik	1.45028	3.41344e-06		ENSMUSG00000020808	Fam64a	-1.6597	0.000336685							ENSMUSG00000017499	Cdc6	3.20113	0.0294755		ENSMUSG00000052305	Hbb-bs	1.89119	0.0189693		ENSMUSG00000086909	Gm4926	-10.6262	0.0129998
										ENSMUSG00000037843	Vstm2l	1.53242	3.43098e-06		ENSMUSG00000001403	Ube2c	-1.24054	0.0005915							ENSMUSG00000050107	Gsg2	-4.17079	0.0367895		ENSMUSG00000036446	Lum	7.85206	0.0221814		ENSMUSG00000018012	Rac3	-2.00106	0.0143313
										ENSMUSG00000036915	Kirrel2	-2.57526	3.80342e-06		ENSMUSG00000005268	Prlr	4.54436	0.000876677							ENSMUSG00000022602	Arc	-1.02734	0.0367895		ENSMUSG00000026830	Ermn	-2.91855	0.045985		ENSMUSG00000019232	Etnppl	2.31996	0.019376
										ENSMUSG00000046058	Eid2	1.41976	6.55143e-06		ENSMUSG00000034329	Brip1	-3.69583	0.00095552							ENSMUSG00000049409	Prokr1	6.02934	0.0376689							ENSMUSG00000046179	E2f8	-7.24527	0.019376
										ENSMUSG00000022602	Arc	-1.34355	9.64806e-06		ENSMUSG00000029005	Draxin	-3.30605	0.00100064							ENSMUSG00000074847	Gm10775	-6.56347	0.0404272							ENSMUSG00000027715	Ccna2	-2.37339	0.0195987
										ENSMUSG00000041607	Mbp	-1.37522	1.63817e-05		ENSMUSG00000037568	Vash2	-1.24505	0.00141337							ENSMUSG00000047821	Trim16	-2.66692	0.0476668							ENSMUSG00000060461	Dppa5a	-8.30486	0.0204882
										ENSMUSG00000050222	Il17d	1.4444	2.05022e-05		ENSMUSG00000030102	Itpr1	1.07366	0.0034688							ENSMUSG00000102317	Gm37628	5.50646	0.0479307							ENSMUSG00000056972	Magel2	-4.80784	0.0213588
										ENSMUSG00000072875	Gpr27	1.36868	2.45731e-05		ENSMUSG00000002266	Zim1	-2.56788	0.00357325							ENSMUSG00000038204	Asb10	6.17935	0.0488203							ENSMUSG00000025081	Tdrd1	-7.33525	0.0213588
										ENSMUSG00000044927	H1fx	1.36908	2.90976e-05		ENSMUSG00000030669	Calca	-5.37875	0.00357325							ENSMUSG00000108993	RP23-220I5.2	-4.59094	0.0488203							ENSMUSG00000032769	Trpa1	-10.2713	0.0231749
										ENSMUSG00000019874	Fabp7	1.56147	3.21254e-05		ENSMUSG00000019942	Cdk1	-1.24692	0.00357325																	ENSMUSG00000029005	Draxin	-5.27003	0.0231749
										ENSMUSG00000050121	Opalin	-3.07814	3.48008e-05		ENSMUSG00000040631	Dok4	-1.0665	0.00357325																	ENSMUSG00000074635	3110070M22Rik	-4.247	0.0233747
										ENSMUSG00000044857	Lemd2	1.40244	4.6733e-05		ENSMUSG00000029503	P2rx2	-3.62407	0.00392075																	ENSMUSG00000027379	Bub1	-6.22542	0.0284461
										ENSMUSG00000054871	Tmem158	1.29717	4.76406e-05		ENSMUSG00000023505	Cdca3	-1.23473	0.00437069																	ENSMUSG00000046591	Ticrr	-7.04408	0.0356679
										ENSMUSG00000079641	Rpl39	1.3166	5.0135e-05		ENSMUSG00000031628	Casp3	-1.06605	0.00437069																	ENSMUSG00000024165	Hn1l	-1.85458	0.0369159
										ENSMUSG00000020734	Grin2c	-1.49014	5.18323e-05		ENSMUSG00000039396	Neil3	-3.0029	0.00437069																	ENSMUSG00000022865	Cxadr	-1.9861	0.0383958
										ENSMUSG00000049871	Nlrc3	6.80251	9.09826e-05		ENSMUSG00000005233	Spc25	-1.24436	0.00516176																	ENSMUSG00000107905	Gm44230	9.21991	0.0394683
										ENSMUSG00000018166	Erbb3	-4.3236	9.15858e-05		ENSMUSG00000056032	BC018473	-6.07747	0.00636366																	ENSMUSG00000027702	Lrrc34	5.74082	0.0424805
										ENSMUSG00000036305	Rpl39-ps	1.36241	0.00011856		ENSMUSG00000094248	Hist1h2ao	-1.04293	0.00636366																	ENSMUSG00000022245	Skor1	-13.5696	0.0439113
										ENSMUSG00000030189	Ybx3	1.2514	0.000129977		ENSMUSG00000092341	Malat1	1.04819	0.00679252																	ENSMUSG00000027833	Shox2	12.0252	0.0451781
										ENSMUSG00000098087	Gm17750	1.25934	0.00013487		ENSMUSG00000029123	Stk32b	-1.42942	0.00775884																	ENSMUSG00000035783	Acta2	3.16703	0.0451781
										ENSMUSG00000039155	Cdh26	-5.13017	0.000174135		ENSMUSG00000045930	Clec14a	-3.09274	0.00775884
										ENSMUSG00000045763	Basp1	1.34	0.000174326		ENSMUSG00000026955	Sapcd2	-1.63669	0.0081804
										ENSMUSG00000053279	Aldh1a1	-1.26575	0.000193624		ENSMUSG00000035835	Plppr3	-1.19581	0.0081804
										ENSMUSG00000040794	C1qtnf4	1.26097	0.000199317		ENSMUSG00000055567	Unc80	0.990569	0.00925453
										ENSMUSG00000023046	Igfbp6	-1.50663	0.000206399		ENSMUSG00000006218	Fam131c	-1.29615	0.00925453
										ENSMUSG00000040055	Gjb6	-1.2244	0.000213018		ENSMUSG00000098318	Lockd	-1.57474	0.00925453
										ENSMUSG00000005716	Pvalb	-1.53968	0.000237534		ENSMUSG00000039055	Eme1	-3.04104	0.00951635
										ENSMUSG00000045996	Polr2k	1.19522	0.000370087		ENSMUSG00000029552	Tes	-1.30611	0.00968615
										ENSMUSG00000036446	Lum	6.89596	0.000606011		ENSMUSG00000046591	Ticrr	-2.87308	0.0102198
										ENSMUSG00000033510	Otud7a	1.28085	0.000693048		ENSMUSG00000019874	Fabp7	-1.1431	0.0102198
										ENSMUSG00000086555	Gm13446	-2.47781	0.000705019		ENSMUSG00000071551	Akr1c19	-3.29949	0.0108893
										ENSMUSG00000033184	Tmed7	1.1778	0.000733074		ENSMUSG00000091269	Gm6682	-1.00363	0.0119159
										ENSMUSG00000023034	Nr4a1	-1.13483	0.000841105		ENSMUSG00000035683	Melk	-2.26116	0.0122836
										ENSMUSG00000026418	Tnni1	-2.81723	0.000847351		ENSMUSG00000032218	Ccnb2	-1.59686	0.0122836
										ENSMUSG00000089840	Gm4491	-3.6843	0.000937526		ENSMUSG00000022425	Enpp2	1.10068	0.0122836
										ENSMUSG00000090125	Pou3f1	1.10319	0.00111352		ENSMUSG00000044548	Dact1	-1.11783	0.0126516
										ENSMUSG00000026830	Ermn	-1.73892	0.00137322		ENSMUSG00000020773	Trim47	-1.0804	0.0133666
										ENSMUSG00000033383	Rtp1	-3.1935	0.00204347		ENSMUSG00000094800	Gm9780	-1.19867	0.013411
										ENSMUSG00000005575	Ube2m	1.11834	0.0021653		ENSMUSG00000041431	Ccnb1	-1.36557	0.013411
										ENSMUSG00000056501	Cebpb	1.57651	0.00222994		ENSMUSG00000044006	Cilp2	-1.5073	0.013848
										ENSMUSG00000023945	Slc5a7	6.15971	0.00235541		ENSMUSG00000060461	Dppa5a	-4.23673	0.0141126
										ENSMUSG00000045045	Lrfn4	1.14233	0.00247675		ENSMUSG00000024799	Tm7sf2	-1.13331	0.0160513
										ENSMUSG00000035245	Eogt	-1.30389	0.00266423		ENSMUSG00000024590	Lmnb1	-1.02089	0.0168406
										ENSMUSG00000027612	Mmp24	1.2046	0.00278514		ENSMUSG00000031647	Mfap3l	1.01822	0.0169516
										ENSMUSG00000046034	Otulin	1.10197	0.00298708		ENSMUSG00000027612	Mmp24	-1.09282	0.0179623
										ENSMUSG00000037280	Galnt6	-3.82694	0.00373848		ENSMUSG00000026623	Lpgat1	0.910556	0.0236022
										ENSMUSG00000020723	Cacng4	1.0361	0.00413523		ENSMUSG00000021485	Mxd3	-1.69409	0.0250998
										ENSMUSG00000045179	Sox3	1.45491	0.00451789		ENSMUSG00000056972	Magel2	-2.44584	0.0253174
										ENSMUSG00000025128	Bhlhe22	1.02575	0.00451789		ENSMUSG00000030551	Nr2f2	-0.961839	0.0253174
										ENSMUSG00000051817	Sox12	1.0119	0.0048835		ENSMUSG00000025384	Faap100	-0.910887	0.0253174
										ENSMUSG00000069662	Marcks	1.10933	0.0048835		ENSMUSG00000019971	Cep290	1.23062	0.0254161
										ENSMUSG00000020591	Ntsr2	-1.04488	0.0048835		ENSMUSG00000046318	Ccbe1	-2.38007	0.0264743
										ENSMUSG00000030291	Med21	1.02871	0.00517075		ENSMUSG00000027398	Il1b	-5.94867	0.026768
										ENSMUSG00000021250	Fos	-1.02456	0.00517075		ENSMUSG00000052135	Foxo6	-0.951097	0.026768
										ENSMUSG00000071528	Usmg5	1.08636	0.00524614		ENSMUSG00000070858	Gm1673	-0.923062	0.026768
										ENSMUSG00000086034	Gm15201	4.70781	0.00683175		ENSMUSG00000030867	Plk1	-1.75692	0.026768
										ENSMUSG00000037010	Apln	-0.993514	0.00764281		ENSMUSG00000026395	Ptprc	6.187	0.0271409
										ENSMUSG00000012483	Rpa3	1.0086	0.00764281		ENSMUSG00000106010	Gm42616	4.3482	0.0288939
										ENSMUSG00000024883	Rin1	-1.31374	0.00775163		ENSMUSG00000063171	Rps4l	-0.909761	0.0314378
										ENSMUSG00000020331	Hcn2	1.31914	0.00819618		ENSMUSG00000035783	Acta2	1.63803	0.0314378
										ENSMUSG00000103529	A730089K16Rik	3.15732	0.00939147		ENSMUSG00000027699	Ect2	-2.09261	0.0324052
										ENSMUSG00000106855	5330437M03Rik	-5.54699	0.00975049		ENSMUSG00000021719	Rgs7bp	0.894127	0.033053
										ENSMUSG00000003526	Prodh	-1.03057	0.00977352		ENSMUSG00000019906	Lin7a	0.913865	0.0339501
										ENSMUSG00000025134	Alyref	0.986484	0.00993637		ENSMUSG00000031636	Pdlim3	-2.5442	0.0339501
										ENSMUSG00000105843	Gm42644	-2.69695	0.00994865		ENSMUSG00000017412	Cacnb4	0.87513	0.0340872
										ENSMUSG00000055093	Gm8430	0.992689	0.00994865		ENSMUSG00000006398	Cdc20	-1.29521	0.0352309
										ENSMUSG00000037855	Zfp365	-0.960651	0.00994865		ENSMUSG00000068323	Slc4a5	3.46205	0.0352309
										ENSMUSG00000039055	Eme1	2.8749	0.00994865		ENSMUSG00000033182	Kbtbd12	6.67192	0.0352309
										ENSMUSG00000022512	Cldn1	4.86593	0.00994865		ENSMUSG00000034164	Emid1	-0.957619	0.0352309
										ENSMUSG00000080875	Gm7332	0.996149	0.0104219		ENSMUSG00000022323	Hrsp12	0.880189	0.0352309
										ENSMUSG00000034685	Fam171a2	1.19148	0.0104219		ENSMUSG00000013415	Igf2bp1	4.4175	0.0353022
										ENSMUSG00000036913	Trim67	0.9632	0.0105346		ENSMUSG00000079466	Prdm12	-6.1888	0.0363548
										ENSMUSG00000039830	Olig2	0.976893	0.011358		ENSMUSG00000052305	Hbb-bs	-0.891445	0.0363548
										ENSMUSG00000026974	Zmynd19	0.970854	0.0117066		ENSMUSG00000056904	Gm5620	-0.912311	0.0363548
										ENSMUSG00000045318	Adra2c	1.49131	0.0117066		ENSMUSG00000040204	2810417H13Rik	-0.974878	0.0374159
										ENSMUSG00000028347	Tmeff1	0.955809	0.0120366		ENSMUSG00000108956	RP23-474B17.2	3.29754	0.0378187
										ENSMUSG00000101970	1810026B05Rik	0.991262	0.0120366		ENSMUSG00000025287	Acot9	-0.947491	0.0405153
										ENSMUSG00000095545	Gm4245	1.30182	0.0120462		ENSMUSG00000022577	Ly6h	-0.87376	0.0405153
										ENSMUSG00000095362	Gm14325	1.08392	0.0127533		ENSMUSG00000032783	Troap	-2.53664	0.0411105
										ENSMUSG00000032024	Clmp	1.04652	0.0148564		ENSMUSG00000029121	Crmp1	-0.932317	0.0432253
										ENSMUSG00000056174	Col8a2	4.61469	0.016331		ENSMUSG00000045179	Sox3	-1.19557	0.044693
										ENSMUSG00000090129	Olfr287	-1.01845	0.016331
										ENSMUSG00000026155	Smap1	0.932334	0.0170769
										ENSMUSG00000047230	Cldn2	-3.52112	0.0170769
										ENSMUSG00000055027	Smyd1	-1.89885	0.0181175
										ENSMUSG00000039977	Ccdc67	1.93577	0.0181175
										ENSMUSG00000086693	A730081D07Rik	2.75541	0.0183039
										ENSMUSG00000021750	Fam107a	-1.00361	0.0183338
										ENSMUSG00000020460	Rps27a	0.932296	0.0183338
										ENSMUSG00000034120	Srsf2	0.940521	0.0183338
										ENSMUSG00000057738	Sptan1	-0.954102	0.0183851
										ENSMUSG00000040569	Slc26a7	4.29075	0.0191623
										ENSMUSG00000025324	Atp10a	3.55779	0.0191623
										ENSMUSG00000028919	Arhgef19	-0.920573	0.0194963
										ENSMUSG00000038459	Abhd17c	0.927579	0.0196092
										ENSMUSG00000058488	Kl	-2.27509	0.0208383
										ENSMUSG00000045802	Hsf3	-5.72346	0.0214321
										ENSMUSG00000097380	Gm26816	-4.00172	0.0214321
										ENSMUSG00000087380	2210408F21Rik	-1.09486	0.0214739
										ENSMUSG00000058446	Znrf2	0.904629	0.0214739
										ENSMUSG00000107707	Gm44286	5.05286	0.0220056
										ENSMUSG00000074480	Mex3a	0.954246	0.02261
										ENSMUSG00000028838	Extl1	-0.948003	0.0239333
										ENSMUSG00000033715	Akr1c14	3.08053	0.0239343
										ENSMUSG00000055717	Slain1	0.908377	0.0244108
										ENSMUSG00000107512	Gm44433	3.4269	0.024754
										ENSMUSG00000067889	Sptbn2	-0.90018	0.0254265
										ENSMUSG00000027546	Atp9a	0.887319	0.0262646
										ENSMUSG00000030711	Sult1a1	-1.16273	0.0265452
										ENSMUSG00000032528	Vipr1	-2.00123	0.0265452
										ENSMUSG00000068696	Gpr88	0.961555	0.0267467
										ENSMUSG00000096054	Syne1	-0.871144	0.0267467
										ENSMUSG00000102882	Gm2065	-5.12161	0.0267467
										ENSMUSG00000056612	Ppp1r14b	0.903243	0.0267467
										ENSMUSG00000050103	Agmo	2.26855	0.028697
										ENSMUSG00000043822	Adamtsl5	-1.70614	0.0296568
										ENSMUSG00000044197	Gpr146	-1.14323	0.0297919
										ENSMUSG00000078773	Rad54b	3.00444	0.030061
										ENSMUSG00000000568	Hnrnpd	0.894113	0.030061
										ENSMUSG00000079598	Clec2l	0.87725	0.030061
										ENSMUSG00000031231	Cox7b	0.92419	0.0312104
										ENSMUSG00000028328	Tmod1	-1.18307	0.0312104
										ENSMUSG00000023353	Agap3	0.909248	0.0312418
										ENSMUSG00000024012	Mtch1	0.941454	0.0312418
										ENSMUSG00000045216	Hs6st1	1.0162	0.0313004
										ENSMUSG00000033578	Tmem35	1.13104	0.0313004
										ENSMUSG00000097871	B230104I21Rik	-2.54639	0.0322233
										ENSMUSG00000097234	Gm26518	-4.94469	0.0324246
										ENSMUSG00000105388	Rpl36a-ps2	0.868578	0.0332864
										ENSMUSG00000102123	Gm4319	6.90042	0.033877
										ENSMUSG00000025380	Fscn2	-2.33511	0.033877
										ENSMUSG00000038418	Egr1	-0.867915	0.0343451
										ENSMUSG00000076439	Mog	-1.71382	0.0353473
										ENSMUSG00000078234	Klhdc7a	-1.81828	0.0356131
										ENSMUSG00000018509	Cenpv	0.866692	0.0356131
										ENSMUSG00000024810	Il33	-0.904573	0.0356619
										ENSMUSG00000091556	Gm14569	-2.26852	0.0366289
										ENSMUSG00000056596	Trnp1	0.871613	0.0366289
										ENSMUSG00000103867	9630010A21Rik	-2.74098	0.0368592
										ENSMUSG00000020044	Timp3	0.941236	0.0368592
										ENSMUSG00000079419	Ms4a6c	-4.74126	0.0383975
										ENSMUSG00000089762	Ier5l	0.915284	0.0391713
										ENSMUSG00000027357	Crls1	0.864021	0.0391713
										ENSMUSG00000044147	Arf6	0.858041	0.0393092
										ENSMUSG00000035151	Elmod2	1.80144	0.0393324
										ENSMUSG00000027379	Bub1	2.11277	0.0397226
										ENSMUSG00000021610	Clptm1l	0.867279	0.0397719
										ENSMUSG00000046841	Ckap4	0.946218	0.0402018
										ENSMUSG00000029028	Lrrc47	0.934783	0.0419115
										ENSMUSG00000024617	Camk2a	-0.832476	0.0433022
										ENSMUSG00000064357	mt-Atp6	1.12948	0.0433022
										ENSMUSG00000100862	Gm10925	1.11406	0.0441447
										ENSMUSG00000029123	Stk32b	1.13536	0.0441447
										ENSMUSG00000017756	Slc12a7	2.63963	0.0441447
										ENSMUSG00000007682	Dio2	-0.862334	0.0441447
										ENSMUSG00000020519	Sap30l	0.868282	0.0458158
										ENSMUSG00000002732	Fkbp7	2.39003	0.04597
										ENSMUSG00000079659	Tmem243	0.928999	0.04597
										ENSMUSG00000022770	Dlg1	-0.810084	0.0483751
										ENSMUSG00000031425	Plp1	-0.897399	0.0483763
										ENSMUSG00000038663	Fsd2	-2.98934	0.0483763
										ENSMUSG00000031958	Ldhd	-1.67234	0.0483763
										ENSMUSG00000097111	Peak1os	-5.39793	0.0497962
										ENSMUSG00000021388	Aspn	5.91402	0.0497962

### Sheet: Tab b
	FvsM.P1	FvsM.P4	FvsM.P7	FvsM.P14	FvsM.P35	FvsM.Adult	Y.FvsM	A.FvsM	FvsM
ALL	20	4	183	100	14	28	22	39	16
UP	10	2	112	21	2	15	10	8	5
DOWN	10	2	71	79	12	13	12	31	11
%UP	50	50	61.2022	21	14.2857	53.5714	45.4545	20.5128	31.25
%DOWN	50	50	38.7978	79	85.7143	46.4286	54.5455	79.4872	68.75
